# Heme oxygenase-1 expressing omental macrophages as a therapeutic target in ovarian high grade serous carcinoma

**DOI:** 10.1101/2023.07.18.549474

**Authors:** Sarah Spear, Olivia Le Saux, Hasan B. Mirza, Katie Tyson, Jasmine Bickel, Fabio Grundland Freile, Alexandros P. Siskos, Cristina Balcells, Josephine B. Walton, Chloé Woodman, Darren P. Ennis, Nayana Iyer, Carmen Aguirre Hernandez, Yuewei Xu, Pavlina Spiliopoulou, James D. Brenton, Ana P. Costa-Pereira, Hector C. Keun, Evangelos Triantafyllou, James N. Arnold, Iain A. McNeish

## Abstract

Ovarian high grade serous carcinoma (HGSC) remains a disease of poor prognosis that is unresponsive to current immune checkpoint inhibitors. Although PI3K pathway alterations are common in HGSC, attempts to target this pathway have been unsuccessful. We hypothesised aberrant PI3K pathway activation may alter the HGSC immune microenvironment and present a novel targeting strategy. We used both murine models and HGSC patient samples to study the impact of loss of *Pten*, a negative regulator of PI3K pathway signalling. We identified populations of resident macrophages specifically in *Pten* null omental tumours. These macrophages derive from peritoneal fluid macrophages and have a unique gene expression programme, marked by high levels of *HMOX1* expression, the gene for the enzyme heme oxygenase-1. Targeting resident peritoneal macrophages prevents appearance of HMOX1^hi^ macrophages and in doing so reduces tumour growth. Furthermore, direct inhibition of HMOX1 extends survival *in vivo*. HMOX1^hi^ macrophages with corresponding gene expression programmes are also identified in human HGSC tumours and their presence correlates with activated tumoural PI3K pathway/mTOR signalling and poor overall survival in HGSC patients. In contrast, tumours with low number of HMOX1^hi^ macrophages are marked by increased adaptive immune response gene expression. Our data suggest that HMOX1^hi^ macrophages represent a potential therapeutic target and biomarker for poor prognosis HGSC.
