## Supplementary material for "Heme oxygenase-1 expressing omental macrophages as a therapeutic target in ovarian high grade serous carcinoma": Table S1

### Sheet: Sheet1
Antibody	Application	Reactivity	Clone	Fluorochrome	Company	Product Code	Dilution
Arginase 1	Flow cytometry	mouse	A1exF5	APC	Life Technologies	17-3697-82	100
CCR1	Flow cytometry	mouse	S15040E	APC	Biolegend	152504	50
CCR2	Flow cytometry	mouse	SA203G11	Brilliant Violet 785	Biolegend	150621	50
CCR3	Flow cytometry	mouse	J073E5	Brilliant Violet 421	Biolegend	144517	100
CD102	Flow cytometry	mouse	3C4 MIC2/4	Alexa Fluor 647	Biolegend	105612	100
CD11b	Flow cytometry	mouse	M1/70	eFluor 450	Life Technologies	48-0112-82	50
CD11b	Flow cytometry	mouse	M1/70	Brilliant Violet 711	Biolegend	101242	100
CD11c	Flow cytometry	mouse	N418	PerCP/Cyanine5.5	Biolegend	117328	50
CD163	Flow cytometry	mouse	S15049I	APC	Biolegend	155305	50
CD19	Flow cytometry	mouse	6D5	PerCP/Cyanine5.5	Biolegend	115534	100
CD206	Flow cytometry	mouse	C068C2	Brilliant Violet 711	Biolegend	141727	50
CD3	Flow cytometry	mouse	17A2	eFluor 450	Life Technologies	48-0032-82	25
CD3	Flow cytometry	mouse	17A2	PerCP/Cyanine5.5	Biolegend	100218	25
CD4	Flow cytometry	mouse	RM4-5	FITC	Biolegend	100510	200
CD40	Flow cytometry	mouse	3/23	PE-Dazzle594	Biolegend	124630	50
CD44	Flow cytometry	mouse	IM7	PE	Biolegend	103008	50
CD45	Flow cytometry	mouse	30-F11	Alexa Fluor 532	Life Technologies	58-0451-82	50
CD45	Flow cytometry	mouse	30-F11	FITC	Biolegend	103108	50
CD45.1	Flow cytometry	mouse	A20	Brilliant Violet 785	Biolegend	110743	50
CD45.2	Flow cytometry	mouse	104	Alexa Fluor 532	Life Technologies	58-0454-80	50
CD62L	Flow cytometry	mouse	MEL-14	Brilliant Violet 785	Biolegend	10440	50
CD64	Flow cytometry	mouse	X54-5/7.1	PE-Dazzle594	Biolegend	139320	50
CD64	Flow cytometry	mouse	X54-5/7.1	APC	Biolegend	139306	50
CD68	IHC	Human	PG-M1	N/A	Dako	M0876	50
CD80	Flow cytometry	mouse	16-10A1	APC/Fire 750	Biolegend	104740	50
CD86	Flow cytometry	mouse	GL-1	Brilliant Violet 785	Biolegend	105043	50
CD8a	Flow cytometry	mouse	53-6.7	Alexa Fluor 700	Biolegend	100730	200
CSF1R	Flow cytometry	mouse	C068C2	Brilliant Violet 711	Biolegend	141727	50
CX3CR1	Flow cytometry	mouse	SA011F11	APC/Fire750	Biolegend	149040	100
F4/80	Flow cytometry	mouse	BM8	PE/Cy7	Biolegend	123144	25
F4/80	Flow cytometry	mouse	BM8	PE	Biolegend	123110	25
GATA6	Flow cytometry	mouse	D61E4	PE	Cell Signalling Technology	26452S	50
Gr1 (Ly6G/Ly6C)	Flow cytometry	mouse	RB6-8C5	PerCP/Cyanine5.5	Biolegend	108428	50
HMOX1	IHC	human		N/A	Proteintech	10701-1-AP-150UL	1000
HMOX1	IHC	mouse	EPR18161-128	AF488	abcam	ab237267-100ul	400
HMOX1	Flow cytometry	mouse	EPR18161-128	Alexa Fluor 488	Abcam	ab237267-100ul	100
I-A/I-E (MHC II)	Flow cytometry	mouse	M5/114.15.2	Brilliant Violet 510	Biolegend	107636	100
I-A/I-E (MHC II)	Flow cytometry	mouse	M5/114.15.2	APC	Biolegend	107614	100
Ly6C	Flow cytometry	mouse	HK1.4	Brilliant Violet 605	Biolegend	128036	50
Ly6G	Flow cytometry	mouse	1A8	Alexa Fluor 700	Biolegend	127622	100
Lyve-1	Flow cytometry	mouse	ALY7	eFluor 450	Life Technologies	48-0443-82	50
MerTK	Flow cytometry	mouse	REA477	PE	Miltenyi	130-123-777	50
PD-L1	Flow cytometry	mouse	10F.9G2	Brilliant Violet 421	Biolegend	124315	50
Phospho-AKT (S473)	IHC	human		N/A	R&D Systems	AF887	200
Siglec-F	Flow cytometry	mouse	REA798	FITC	Miltenyi	130-112-178	25
Siglec-F	Flow cytometry	mouse	REA798	APC-Vio770	Miltenyi	130-112-177	25
Ter-119	Flow cytometry	mouse	TER-119	Brilliant Violet 421	Biolegend	116234	100
TIM4	Flow cytometry	mouse	RMT4-54	PE/Cy7	Biolegend	130010	50
TruStain FcX	Flow cytometry	mouse	93	N/A	Biolegend	101320	100
